# Benchmarking PWM and SVM-based Models for Transcription Factor Binding Site Prediction: A Comparative Analysis on Synthetic and Biological Data

**DOI:** 10.1101/2025.03.20.644354

**Authors:** Manuel Tognon, Alisa Kumbara, Andrea Betti, Lorenzo Ruggeri, Rosalba Giugno

**Affiliations:** Computer Science Department, University of Verona, Verona, Italy; Department of Engineering for Innovation Medicine, University of Verona, Verona Italy; Department of Computer, Control, and Management Engineering “Antonio Ruberti”, University of Rome “La Sapienza”, Rome Italy

## Abstract

Transcription Factors (TFs) are essential regulatory proteins that control the cellular transcriptional states by binding to specific DNA sequences known as Transcription Factor Binding Sites (TFBSs) or motifs. Accurate TFBS identification is crucial for unraveling regulatory mechanisms driving cellular dynamics. Over the years, various computational approaches have been developed to model TFBSs, with Position Weight Matrices (PWMs) being one of the most widely adopted methods. PWMs provide a probabilistic framework by representing nucleotide frequencies at every position within the binding site. While effective and interpretable, PWMs face significant limitations, such as their inability to capture positional dependencies or model complex interactions. To address these, advanced methods, such as Support Vector Machine (SVM)-based models, have been introduced. Leveraging human ChIP-seq data from ENCODE, this study systematically benchmarks the predictive performance of PWM and SVM-based models across different scenarios. We evaluate the impact of key factors such as training dataset size, sequence length, and kernel functions (for SVMs) on models’ performance. Additionally, we explore the impact of synthetic versus real biological background data during model training. Our analysis highlights strengths and limitations of both PWM and SVM-based approaches under different conditions, providing practical guidance for selecting and tailoring models to specific biological datasets. To complement our analysis, we present a comprehensive database of pretrained SVM models for TFBS detection, trained on human ChIP-seq data from diverse cell lines and tissues. This resource aims to facilitate broader adoption of SVM-based methods in TFBS prediction and enhance their practical utility in regulatory genomics research.
