## Supplementary Table 1 for "Benchmarking PWM and SVM-based Models for Transcription Factor Binding Site Prediction: A Comparative Analysis on Synthetic and Biological Data"

### Sheet: AUPRC
Tool	Test Background	Tool-specific Optimization Mean	Tool-specific Optimization Std	Experiment-specific Optimization Mean	Experiment-specific Optimization Std	U-Stat	P-Value
MEME	synthetic	0.68	0.1	0.69	0.1	1562.5	0.339395
STREME		0.72	0.08	0.7	0.09	1954	0.251617
LS-GKM		0.97	0.01	0.97	0.01	1739.5	0.997853
MEME	real biological 1:1	0.77	0.09	0.77	0.08	1689.5	0.785771
STREME		0.78	0.09	0.77	0.09	1849	0.561046
LS-GKM		0.78	0.06	0.78	0.06	1738.5	0.993558
MEME	real biological 1:10	0.33	0.16	0.34	0.15	1642.5	0.599739
STREME		0.37	0.16	0.35	0.16	1838	0.601612
LS-GKM		0.3	0.11	0.3	0.11	1739.5	0.997853
MEME	synthetic	0.68	0.1	0.69	0.1	1562.5	0.339395
STREME		0.67	0.11	0.67	0.11	1815	0.690416
LS-GKM		0.79	0.1	0.79	0.1	1739.5	0.997853
MEME	real biological 1:1	0.77	0.09	0.77	0.08	1689.5	0.785771
STREME		0.83	0.07	0.82	0.07	1792	0.783702
LS-GKM		0.96	0.02	0.96	0.02	1742.5	0.993558
MEME	real biological 1:10	0.33	0.16	0.34	0.15	1642.5	0.599739
STREME		0.43	0.15	0.43	0.15	1774	0.859025
LS-GKM		0.8	0.07	0.8	0.07	1739.5	0.997853

### Sheet: AUROC
Tool	Test Background	Tool-specific Mean	Tool-specific Std	Experiment-specific Mean	Experiment-specific Std	U-Stat	P-Value
MEME	synthetic	0.66	0.1	0.67	0.1	1628.5	0.548421
STREME		0.7	0.09	0.68	0.09	1997	0.168243
LS-GKM		0.97	0.01	0.97	0.01	1742.5	0.993558
MEME	real biological 1:1	0.77	0.09	0.78	0.09	1697.5	0.819064
STREME		0.78	0.1	0.77	0.1	1841	0.590418
LS-GKM		0.8	0.05	0.8	0.05	1738.5	0.993558
MEME	real biological 1:10	0.77	0.09	0.78	0.09	1702.5	0.840044
STREME		0.78	0.1	0.77	0.1	1847	0.568322
LS-GKM		0.81	0.05	0.81	0.05	1738.5	0.993558
MEME	synthetic	0.66	0.1	0.67	0.1	1628.5	0.548421
STREME		0.66	0.11	0.65	0.11	1818	0.678554
LS-GKM		0.8	0.09	0.8	0.09	1740.5	1
MEME	real biological 1:1	0.77	0.09	0.78	0.09	1697.5	0.819064
STREME		0.83	0.07	0.82	0.07	1791	0.787841
LS-GKM		0.96	0.02	0.96	0.02	1742.5	0.993558
MEME	real biological 1:10	0.77	0.09	0.78	0.09	1702.5	0.840044
STREME		0.83	0.07	0.82	0.07	1775	0.854799
LS-GKM		0.96	0.01	0.96	0.01	1741.5	0.997853

### Sheet: F1
Tool	Test Background	Tool-specific Mean	Tool-specific Std	Experiment-specific Mean	Experiment-specific Std	U-Stat	P-Value
MEME	synthetic	0.45	0.16	0.48	0.15	1468.5	0.143932
STREME		0.5	0.15	0.46	0.16	1954	0.251617
LS-GKM		0.91	0.01	0.91	0.01	1742.5	0.993558
MEME	real biological 1:1	0.47	0.17	0.51	0.16	1491.5	0.181056
STREME		0.53	0.17	0.48	0.18	1966	0.225888
LS-GKM		0.75	0.03	0.75	0.04	1738.5	0.993558
MEME	real biological 1:10	0.34	0.13	0.35	0.12	1603.5	0.462529
STREME		0.37	0.12	0.35	0.14	1913	0.354573
LS-GKM		0.27	0.04	0.27	0.04	1738.5	0.993558
MEME	synthetic	0.45	0.16	0.48	0.15	1468.5	0.143932
STREME		0.48	0.14	0.47	0.15	1822	0.662861
LS-GKM		0.75	0.06	0.75	0.06	1740.5	1
MEME	real biological 1:1	0.47	0.17	0.51	0.16	1491.5	0.181056
STREME		0.53	0.15	0.51	0.16	1860	0.521851
LS-GKM		0.91	0.03	0.91	0.03	1742.5	0.993558
MEME	real biological 1:10	0.34	0.13	0.35	0.12	1603.5	0.462529
STREME		0.41	0.12	0.4	0.12	1827	0.643452
LS-GKM		0.66	0.08	0.66	0.08	1730.5	0.959216
