## Supplementary Table 2 for "Benchmarking PWM and SVM-based Models for Transcription Factor Binding Site Prediction: A Comparative Analysis on Synthetic and Biological Data"

### Sheet: dataset size
Shuffle	Dataset size	Total Time (s)			Time per dataset (s)
		MEME	STREME	LS-GKM	MEME	STREME	LS-GKM
	500	18180	196.8	900	308.136	3.33559	15.2542
	1000	18396	384	2100	311.797	6.50847	35.5932
	2000	18612	780	4248	315.458	13.2203	72
	5000	19188	1980	19872	325.22	33.5593	336.814
	10000	22284	4068	44496	377.695	68.9492	754.169
	>10000	27288	15408	73152	462.508	261.153	1239.86
DNase-seq	Dataset size	Total Time (s)			Time per dataset (s)
		MEME	STREME	LS-GKM	MEME	STREME	LS-GKM
	500	19980	180	960	338.644	3.05085	16.2712
	1000	20115	360	2160	340.932	6.10169	36.6102
	2000	21960	720	4752	372.203	12.2034	80.5424
	5000	22320	1980	19905	378.305	33.5593	337.373
	10000	22428	4068	44825	380.136	68.9492	759.746
	>10000	27144	18972	74201	460.068	321.559	1257.64
