## Supplementary Table 3 for "Benchmarking PWM and SVM-based Models for Transcription Factor Binding Site Prediction: A Comparative Analysis on Synthetic and Biological Data"

### Sheet: sequence width
Shuffle	Sequence width	Total Time (s)			Time per dataset (s)
		MEME	STREME	LS-GKM	MEME	STREME	LS-GKM
	50	12672	7884	66312	214.78	133.627	1123.93
	100	29088	16020	68436	493.017	271.525	1159.93
	150	29448	12312	70236	499.119	208.678	1190.44
	200	26136	15948	73080	442.983	270.305	1238.64
	> 200	27288	19656	77400	462.508	333.153	1311.86
DNase-seq	Sequence width	Total Time (s)			Time per dataset (s)
		MEME	STREME	LS-GKM	MEME	STREME	LS-GKM
	50	12888	12528	66348	218.441	212.339	1124.54
	100	29988	22212	69264	508.271	376.475	1173.97
	150	26424	26748	70524	447.864	453.356	1195.32
	200	25884	21672	76032	438.712	367.322	1288.68
	> 200	27072	33444	81108	458.847	566.847	1374.71
